# *recount-brain*: a curated repository of human brain RNA-seq datasets metadata

**DOI:** 10.1101/618025

**Authors:** Ashkaun Razmara, Shannon E. Ellis, Dustin J. Sokolowski, Sean Davis, Michael D. Wilson, Jeffrey T. Leek, Andrew E. Jaffe, Leonardo Collado-Torres

## Abstract

The usability of publicly-available gene expression data is often limited by the availability of high-quality, standardized biological phenotype and experimental condition information (“metadata”). We released the *recount2* project, which involved re-processing ∼70,000 samples in the Sequencing Read Archive (SRA), Genotype-Tissue Expression (GTEx), and The Cancer Genome Atlas (TCGA) projects. While samples from the latter two projects are well-characterized with extensive metadata, the ∼50,000 RNA-seq samples from SRA in *recount2* are inconsistently annotated with metadata. Tissue type, sex, and library type can be estimated from the RNA sequencing (RNA-seq) data itself. However, more detailed and harder to predict metadata, like age and diagnosis, must ideally be provided by labs that deposit the data.

To facilitate more analyses within human brain tissue data, we have complemented phenotype predictions by manually constructing a uniformly-curated database of public RNA-seq samples present in SRA and *recount2*. We describe the reproducible curation process for constructing *recount-brain* that involves systematic review of the primary manuscript, which can serve as a guide to annotate other studies and tissues. We further expanded *recount-brain* by merging it with GTEx and TCGA brain samples as well as linking to controlled vocabulary terms for tissue, Brodmann area and disease. Furthermore, we illustrate how to integrate the sample metadata in *recount-brain* with the gene expression data in *recount2* to perform differential expression analysis. We then provide three analysis examples involving modeling postmortem interval, glioblastoma, and meta-analyses across GTEx and TCGA. Overall, *recount-brain* facilitates expression analyses and improves their reproducibility as individual researchers do not have to manually curate the sample metadata. *recount-brain* is available via the `add_metadata()` function from the *recount* Bioconductor package at <u>bioconductor.org/packages/recount</u>.
