## Supplementary Table 1 for "*recount-brain*: a curated repository of human brain RNA-seq datasets metadata"

Variable	Description
age	Age of donor
age_units	Units of age - (Years / Months / Post Conception Weeks)
assay_type_s	Sequencing technique - (RNA-Seq)
avgspotlen_l	Average length of sequenced read
bioproject_s	NCBI BioProject ID
biosample_s	NCBI BioSample ID
brain_bank	Brain tissue repository source
brodmann_area	Brodmann area for tissue from cerebral cortex - (1-52)
cell_line	Cell line description
center_name_s	Project center
clinical_stage_1	Clinically relevant tissue sample information
clinical_stage_2	Clinically relevant tissue sample information
consent_s	Data availability - (Public)
development	Stage of human development - (Fetus / Infant / Child / Adolescent / Adult)
disease	Disease description
disease_status	Nature of tissue - (Disease / Control)
experiment_s	NCBI Experiment ID
hemisphere	Cerebral hemisphere - (Left / Right)
insertsize_l	Length of sequence between adaptors
instrument_s	High throughput sequencing system
library_name_s	Internal sample ID used by original study
librarylayout_s	Sequencing layout - (Single / Paired)
libraryselection_s	Sequencing library - (cDNA)
librarysource_s	Sequencing source - (Transcriptomic)
loaddate_s	Sequencing load date
mbases_l	Megabases
mbytes_l	Megabytes
organism_s	Organism - (Homo sapiens)
pathology	Tissue pathology
platform_s	Sequencing platform - (Illumina)
pmi	Postmortem interval
pmi_units	Units of postmortem interval - (Hours)
preparation	Specimen preparation - (Frozen)
present_in_recount	Expression data present in recount2
race	Race of donor - (Asian / Black / Hispanic / White)
releasedate_s	Sequencing release date
rin	RNA integrity number
run_s	NCBI Run ID
sample_name_s	GEO Accession ID
sample_origin	Tissue origin - (Brain / iPSC)
sex	Sex of donor - (Female / Male)
sra_sample_s	NCBI SRA Sample ID
sra_study_s	NCBI SRA Study ID
tissue_site_1	Anatomic site of tissue
tissue_site_2	Anatomic site of tissue, further specified
tissue_site_3	Anatomic site of tissue, further specified
tumor_type	Type of tumor - (Glioblastoma / Astrocytoma / Ependymoma / Oligodendroglioma)
viability	Tissue viability - (Postmortem / Biopsy)
Study_full	Either the SRA study accession, GTEX or TCGA
drugName_full	the drug name for TCGA samples
drug_info_full	logical, whether the sample has drug information; only for TCGA
drug_type_full	the drug classification (chemotherapy, immunotherapy, ...); only for TCGA
full_260_280	the 260 to 280 ratio; only for TCGA
count_file_identifier	the SRA run accession or the TCGA run (sample) identifier. Useful for merging with the rest of recount2 metadata
Dataset	either SRA, GTEX or TCGA
brodmann_ontology	URL for the Brodmann region ontology. See http://research.libd.org/recount-brain/cross_studies_metadata/recount_brain_ontologies.html for how this information was added.
brodmann_synonyms	synonyms used for the Brodmann regions. These facilitate text based searches. Separated by |.
brodmann_parents	URLs for the Brodmann ontology parents. Separated by |.
brodmann_parents_label	Brodmann ontology parent text preferred labels. Separated by |.
disease_ontology	URL for the disease ontology.
tissue	Tissue as prioritized by tissue_site_3 over tissue_site_2 over tissue_site_1.
tissue_ontology	URL for the tissue ontology.
tissue_synonyms	Tissue synonyms which facilitate text based searches. Separated by |.
tissue_parents	URLs for the tissue ontology parents. Separated by |.
tissue_parents_label	Tissue ontology parent text preferred labels. Separated by |.
