## Supplementary Table 2 for "*recount-brain*: a curated repository of human brain RNA-seq datasets metadata"

Description	recount_brain	TCGA	GTEx	recount_brain_notes	TCGA_notes	GTEx_notes
Age of donor	age	cgc_case_age_at_diagnosis	AGE	none	age at diagnosis. The TCGA metadata also contains age at death/treatment etc	Acquired from the sample attributes page of "https://www.gtexportal.org/home/datasets". Age is presented in a range instead of a specific number
Units of age - (Years / Months / Post Conception Weeks)	age_units	"Years"	"Years"	none	none	none
Sequencing technique	assay_type_s	"RNA_seq"	smnabtcht_adjusted	none	none	paste0("RNA Seq, ", smnabtcht) This informs the type of RNA-extraction before RNA-seq
Average read length	avgspotlen_l	auc_readcount_adjusted	avg_read_length	none	auc / mapped_read_count * ifelse(paired_end, 2, 1) Calculating read length from auc, mapped read count, and number of ends	none
BioProject ID	bioproject_s	cgc_case_id	NA	none	TCGA is not in SRA, as such this is the case ID instead of the project ID	NA
BioSample ID	biosample_s	xml_patient_id	NA	none	TCGA is not in SRA, as such this is the patient ID instead of the sample ID	NA
Brain tissue repository source	brain_bank	gdc_cases.tissue_source_site.name	smcenter	none	none	none
Brodmann area for tissue from cerebral cortex - (1-52)	brodmann_area	NA	smtsd	none	NA	Anterior cingulate cortex (BA24) and Frontal Cortex (BA9) extracted
Cell line description	cell_line	NA	NA	none	NA	NA
Project center	center_name_s	gdc_center.name	"Laboratory, Data Analysis and Coordinating Center (LDACC)"	none	none	none
Clinically relevant tissue sample information 1	clinical_stage_1	xml_neoplasm_histologic_grade_adjusted	NA	none	Format of the primary histological grade changed to match recount_brain	none
clinically relevant tissue sample information 2	clinical_stage_2	gdc_cases.samples.sample_type	NA	none	Format sample type to fit that of recount_brain	NA
data availability - (Public)	consent_s	gdc_metadata_files.access.analysis	"public"	none	none	none
State of human development - (Fetus/Infant/Child/Adulescent/Adult)	development	development_cgc_case_age_at_diagnosis	"adult"	none	The youngest GBM/LGG individual is 14, therefore individuals can be adult or adolescent. Developmental stage is based on age	The youngest individual is older than 20, therefore everyone is an adult
Disease description	disease	gdc_cases.samples.sample_type	DTHHRDY_adjusted	none	none	0 = ventilator, 1 = violent & fast death, 2 = fast but natural, 3 = ill but unexpected, 4 = ill and expected.
Nature of disease - (Disease / Control)	disease_status	gdc_cases.samples.sample_type_adjusted	DTHHRY_status	none	Solid Tissue Normal = Control, Disease Otherwise	1 = control, 3 & 4 = disease, 0 & 2 = either
NCBI Experiment ID	experiment_s	gdc_metadata_files.file_id.experiment	experiment	none	none	none
Cerebral hemisphere - (Left/Right)	hemisphere	NA	smtsd_adjusted	none	NA	Putamen is in the right hemisphere, otherwise it's bilateral
Length of sequence adaptors	insertsize_l	NA	NA	none	NA	NA
High throughput sequencing system	instrument_s	gdc_platform	"Illumina TrueSeq RNA sequencing"	none	none	GTEx documentation states TrueSeq
Internal sample ID used by original study	library_name_s	gdc_file_id_adjusted	NA		gdc_file_id adjusted so that everything is in uppercase allows TCGA metadata to be directly mapped to count data	NA
Sequencing layout	librarylayout_s	"paired"	"paired"	none	none	none
Sequencing library	libraryselection_s	gdc_cases.samples.sample_type_adjusted	"cDNA"	none	Solid Tissue Normal = cDNA, ctDNA Otherwise	none
Sequencing Source	librarysource_s	"TRANSCRIPTOMIC"	"TRANSCRIPTOMIC"	none	none	none
Sequencing load date	loaddate_s	cgc_file_upload_date	smnabtchd	none	none	none
Megabases	mbases_l	NA	NA	none	NA	NA
Megabytes	mbytes_l	gdc_file_size_adjusted	NA	none	number of bytes / 1e6	NA
Organism - Homo sapiens	organism_s	"Homo sapiens"	"Homo sapiens"	none	none	none
Tissue pathology	pathology	xml_ldh1_mutation_found_adjusted	NA	none	Presence of ldh1 mutation adjusted to fit recount_brain_v1 format	NA
Sequencing platform - (Illumina)	platform_s	"Illumina"	"Illumina"	none	none	none
postmortem interval	pmi	NA	smtsish	none	NA	The amount of time until the sample was on ice is used as a rough estimate for PMI
Units of postmortem interval	pmi_units	NA	"mins"	none	NA	none
Specimen preparation	preparation	"frozen soon after surgery"	SMTSPAX_SMTSISCH_adjusted	none	Information acquired from TCGA documentation	SMTPAX > 0 means sample was fixed, if SMITSICH < 0, the sample was frozen. Otherwise unclear
Expression data present in recount2	present_in_recount	"TRUE"	"TRUE"	none	none	none
Race of donor - (Asian/Black/Hispanic/White)	race	gdc_cases.demographic.race	NA	none	none	race information is private
Sequencing release date	releasedate_s	cgc_file_published_date	smnabtchd	none	none	nucleic acid isolation batch date
RNA integrity number	rin	NA	smrin	none	none	none
NCBI Run ID	run_s	NA	run	none	NA	none
GEO Accession	sample_name_s	NA	NA	none	NA	NA
Tissue origin - (Brain/iPSC)	sample_origin	"Brain"	smts	none	none	none
Sex of donor - (Female / Male)	sex	gdc_cases.demographic.gender	SEX_adjusted	none	none	2 = female 1 = male
NCBI SRA Sample ID	sra_sample_s	NA	sample	none	NA	none
NCBI SRA Study ID	sra_study_s	NA	project	none	NA	none
Anatomic Stie of tissue 1	tissue_site_1	NA	smtsd	none	NA	none
Anatomic Stie of tissue 2	tissue_site_2	NA	NA	none	NA	NA
Anatomic Stie of tissue 3	tissue_site_3	NA	NA	none	NA	NA
Type of tumor	tumor_type	xml_histological_type	NA	none	none	NA
Tissue viability - (postmortem / biopsy)	viability	"Biopsy"	"Postmortem"	none	none	none
Columns that are not from recount_brain	Columns that are not from recount_brain	Columns that are not from recount_brain	Columns that are not from recount_brain	Columns that are not from recount_brain	Columns that are not from recount_brain	Columns that are not from recount_brain
260 280 value	NA	gdc_cases.samples.portions.analytes.a260_a280_ratio	NA	NA	none	NA
Study	rownames_adjusted	"TCGA"	GTEx	sub("\\..*","", rownames(recount_brain) )	none	none
drug name	NA	cgc_drug_therapy_drug_name adjusted	NA	NA	manually corrected for typos and drugs with multiple names	NA
drug_info_T	NA	xml_has_drugs_information	NA	NA	none	NA
drug_therapy_type	NA	cgc_drug_therapy_pharmaceutical_therapy_type	NA	NA	none	NA
count_identifier	run_s	rownames	run	none	none	none
Dataset or origin	Dataset	"recount_brain_v1"	"TCGA"	"GTEX"
brodmann_ontology	brodmann_ontology	NA	NA	http://research.libd.org/recount-brain/cross_studies_metadata/recount_brain_ontologies.html	none	none
brodmann_synonyms	brodmann_synonyms	NA	NA	http://research.libd.org/recount-brain/cross_studies_metadata/recount_brain_ontologies.html	none	none
brodmann_parents	brodmann_parents	NA	NA	http://research.libd.org/recount-brain/cross_studies_metadata/recount_brain_ontologies.html	none	none
brodmann_parents_label	brodmann_parents_label	NA	NA	http://research.libd.org/recount-brain/cross_studies_metadata/recount_brain_ontologies.html	none	none
disease_ontology	disease_ontology	NA	NA	http://research.libd.org/recount-brain/cross_studies_metadata/recount_brain_ontologies.html	none	none
tissue	tissue	NA	NA	http://research.libd.org/recount-brain/cross_studies_metadata/recount_brain_ontologies.html	none	none
tissue_ontology	tissue_ontology	NA	NA	http://research.libd.org/recount-brain/cross_studies_metadata/recount_brain_ontologies.html	none	none
tissue_synonyms	tissue_synonyms	NA	NA	http://research.libd.org/recount-brain/cross_studies_metadata/recount_brain_ontologies.html	none	none
tissue_parents	tissue_parents	NA	NA	http://research.libd.org/recount-brain/cross_studies_metadata/recount_brain_ontologies.html	none	none
tissue_parents_label	tissue_parents_label	NA	NA	http://research.libd.org/recount-brain/cross_studies_metadata/recount_brain_ontologies.html	none	none
