## Supplementary Table 3 for "*recount-brain*: a curated repository of human brain RNA-seq datasets metadata"

	number_samples	species	abstract	project	mentions_brain	url	brain_n_original	brain_n_latest	brain_n_sharq	brain_n_metasra	brain_percent_original	brain_percent_latest	brain_percent_sharq	brain_percent_metasra	criteria_original	criteria_latest	criteria_sharq	criteria_metasra
1946	734	human	Cerebral organoids Ã¢â¬â three-dimensional cultures of human cerebral tissue derived from pluripotent stem cells Ã¢â¬â have emerged as models of human cortical development. However, the extent to which in vitro organoid systems recapitulate neural progenitor cell proliferation and neuronal differentiation programs observed in vivo remains unclear. Here we use single-cell RNA sequencing (scR…	SRP066834	FALSE	https://trace.ncbi.nlm.nih.gov/Traces/sra/?study=SRP066834	150	480	0	225	20.4359673024523	65.3950953678474	0	30.6539509536785	FALSE	FALSE	FALSE	FALSE
1126	696	human	Analyze the transcriptomes of 347 cells from 10 distinct populations in both of low-coverage (~0.27 million reads per cell) and high-coverage (~5 million reads per cell) to identify cell-type-specific biomarkers, and to compare gene expression across samples specifically for cells of a given type as well as to reconstruct developmental lineages of related cell types.	SRP041736	FALSE	https://trace.ncbi.nlm.nih.gov/Traces/sra/?study=SRP041736	43	118	0	90	6.17816091954023	16.9540229885057	0	12.9310344827586	FALSE	FALSE	FALSE	FALSE
1594	643	human	Single cell transcriptomics has emerged as a powerful approach to dissecting phenotypic heterogeneity in complex, unsynchronized cellular populations. However, many important biological questions demand quantitative analysis of large numbers of individual cells. Hence, new tools are urgently needed for efficient, inexpensive, and parallel manipulation of RNA from individual cells. We report a sim…	SRP055569	FALSE	https://trace.ncbi.nlm.nih.gov/Traces/sra/?study=SRP055569	4	8	0	496	0.622083981337481	1.24416796267496	0	77.1384136858476	FALSE	FALSE	FALSE	TRUE
1669	466	human	We used single cell RNA sequencing on 466 cells to capture the cellular complexity of the adult and fetal human brain at a whole transcriptome level. Healthy adult temporal lobe tissue was obtained from epileptic patients during temporal lobectomy for medically refractory seizures. We were able to classify individual cells into all of the major neuronal, glial, and vascular cell types in the brai…	SRP057196	TRUE	https://trace.ncbi.nlm.nih.gov/Traces/sra/?study=SRP057196	201	350	0	466	43.1330472103004	75.107296137339	0	100	FALSE	TRUE	FALSE	TRUE
734	422	human	Next-generation sequencing (NGS) technology applications like RNA-sequencing (RNA-seq) have dramatically expanded the potential for novel genomics discoveries, but the proliferation of various platforms and protocols for RNA-seq has created a need for reference data sets to help gauge the performance characteristics of these disparate methods. Here we describe the results of the ABRF-NGS Study on…	SRP026126	FALSE	https://trace.ncbi.nlm.nih.gov/Traces/sra/?study=SRP026126	256	254	192	36	60.6635071090047	60.1895734597156	45.4976303317536	8.53080568720379	FALSE	FALSE	FALSE	FALSE
187	345	human	The human embryonic stem cells (hESCs) are a unique model system for investigating the mechanisms of human development due to their ability to replicate indefinitely while retaining the capacity to differentiate into a host of functionally distinct cell types. In addition, these cells could be potentially used as therapeutic agents in regenerative medicine. Differentiation of hESCs involves selec…	SRP000941	FALSE	https://trace.ncbi.nlm.nih.gov/Traces/sra/?study=SRP000941	4	9	0	12	1.15942028985507	2.60869565217391	0	3.47826086956522	FALSE	FALSE	FALSE	FALSE
276	205	human	NA	SRP007461	FALSE	https://trace.ncbi.nlm.nih.gov/Traces/sra/?study=SRP007461	2	1	10	1	0.975609756097561	0.48780487804878	4.8780487804878	0.48780487804878	FALSE	FALSE	FALSE	FALSE
1070	201	human	The goal of this project is to infect relevant human host cells (MonoMac6, adult human neural progenitor (AHNP) cells and AHNP-derived neurons) with Toxoplasma gondii parasites of differing lineages to generate transcriptional mRNA and miRNA profiles. These datasets will allow the characterization of how genetically different parasites that cause distinct types of human toxoplasmosis alter the ex…	SRP040547	FALSE	https://trace.ncbi.nlm.nih.gov/Traces/sra/?study=SRP040547	15	9	0	121	7.46268656716418	4.47761194029851	0	60.1990049751244	FALSE	FALSE	FALSE	FALSE
912	185	human	Heart failure is associated with high morbidity and mortality and its incidence increases worldwide. MicroRNAs (miRNAs) are potential markers and targets for diagnostic and therapeutic applications, respectively. We determined myocardial and circulating miRNA abundance and its changes in patients with stable and end-stage heart failure before and at different time points after mechanical unloadin…	SRP033566	FALSE	https://trace.ncbi.nlm.nih.gov/Traces/sra/?study=SRP033566	1	9	1	1	0.540540540540541	4.86486486486486	0.540540540540541	0.540540540540541	FALSE	FALSE	FALSE	FALSE
64	171	human	RNA-seq was performed of tissue samples from 95 human individuals representing 27 different tissues in order to determine tissue-specificity of all protein-coding genes.	ERP003613	FALSE	https://trace.ncbi.nlm.nih.gov/Traces/sra/?study=ERP003613	3	3	0	3	1.75438596491228	1.75438596491228	0	1.75438596491228	FALSE	FALSE	FALSE	FALSE
232	156	human	.	SRP003754	FALSE	https://trace.ncbi.nlm.nih.gov/Traces/sra/?study=SRP003754	11	15	26	1	7.05128205128205	9.61538461538462	16.6666666666667	0.641025641025641	FALSE	FALSE	FALSE	FALSE
1592	111	human	Gene expression is highly dynamic during fetal development and determines tissue specification and function. In humans, the transcriptional profile of different organs during development has not been systematically studied. However, understanding how a particular tissue acquires its tissue identity will give insight into the development and maturation of tissues from a developmental biology persp…	SRP055513	FALSE	https://trace.ncbi.nlm.nih.gov/Traces/sra/?study=SRP055513	7	13	0	5	6.30630630630631	11.7117117117117	0	4.5045045045045	FALSE	FALSE	FALSE	FALSE
68	102	human	We overexpress RUNX2 in ten human cell lines and identify genes that are affected by RUNX2 expression. These target genes provide a valuable resource into pathways regulated by RUNX2	ERP003917	FALSE	https://trace.ncbi.nlm.nih.gov/Traces/sra/?study=ERP003917	0	11	0	28	0	10.7843137254902	0	27.4509803921569	FALSE	FALSE	FALSE	FALSE
456	88	human	We assessed Smart-Seq, a new single-cell RNA-Seq library preparation method, on a variety of mouse and human RNA samples or cells. Overall design: We generated RNA-Seq libraries for dilution series of MAQC reference RNA and mouse brain RNA to assess technical reproducibility, and for a variety of individual cells including putative circulating tumour cells.	SRP014428	TRUE	https://trace.ncbi.nlm.nih.gov/Traces/sra/?study=SRP014428	16	21	23	20	18.1818181818182	23.8636363636364	26.1363636363636	22.7272727272727	FALSE	FALSE	FALSE	FALSE
132	87	human	RNA-Seq analysis of human fibroblasts, induced neurons and cortex from donors of several ages	ERP008608	FALSE	https://trace.ncbi.nlm.nih.gov/Traces/sra/?study=ERP008608	26	30	0	14	29.8850574712644	34.4827586206897	0	16.0919540229885	FALSE	FALSE	FALSE	FALSE
1876	82	human	Large-scale genomic studies have identified multiple somatic aberrations in breast cancer, including copy number alterations, translocations, and point mutations. Still, identifying causal variants and emergent vulnerabilities that arise as a consequence of genetic alterations remain major challenges. We performed whole genome shRNA Ã¢â¬Ådropout screensÃ¢â¬Â on 77 breast cancer cell lines. Us…	SRP064259	FALSE	https://trace.ncbi.nlm.nih.gov/Traces/sra/?study=SRP064259	1	0	0	1	1.21951219512195	0	0	1.21951219512195	FALSE	FALSE	FALSE	FALSE
748	64	human	56 breast cancer cell lines were profiled to identify patterns of gene expression associated with subtype and response to therapeutic compounds. Overall design: Cell lines were profiled in their baseline, unperturbed state.	SRP026537	FALSE	https://trace.ncbi.nlm.nih.gov/Traces/sra/?study=SRP026537	1	0	0	1	1.5625	0	0	1.5625	FALSE	FALSE	FALSE	FALSE
777	60	human	This dataset was generated with the goal of comparative study of gene expression in three brain regions and two non-neural tissues of humans, chimpanzees, macaque monkeys and mice. Using this dataset, we performed studies of gene expression and gene splicing evolution across species and search of tissue-specific gene expression and splicing patterns. We also used the gene expression information o…	SRP028336	TRUE	https://trace.ncbi.nlm.nih.gov/Traces/sra/?study=SRP028336	38	36	36	18	63.3333333333333	60	60	30	FALSE	FALSE	FALSE	FALSE
1336	60	human	We compared the performance of conventional RNAseq with RNA Capture Sequencing (CaptureSeq) to assemble and quantify known RNA spike-Ins and human transcripts. We find CaptureSeq to be superior for the detection and quantification of the 37% lowest expressed genes, and comparable for the next 45% of moderately expressed genes. CaptureSeq contributes only minor technical variation and measures dif…	SRP047192	FALSE	https://trace.ncbi.nlm.nih.gov/Traces/sra/?study=SRP047192	2	4	0	2	3.33333333333333	6.66666666666667	0	3.33333333333333	FALSE	FALSE	FALSE	FALSE
236	58	human	Noncoding RNAs (ncRNAs) are emerging as key molecules in human cancer, with the potential to serve as novel markers of disease and to reveal uncharacterized aspects of tumor biology. Here we discover 121 unannotated prostate cancerÃ¢â¬âassociated ncRNA transcripts (PCATs) by ab initio assembly of high-throughput sequencing of polyA+ RNA (RNA-Seq) from a cohort of 102 prostate tissues and cells…	SRP004637	FALSE	https://trace.ncbi.nlm.nih.gov/Traces/sra/?study=SRP004637	0	0	0	12	0	0	0	20.6896551724138	FALSE	FALSE	FALSE	FALSE
228	53	human	Prostate adenocarcinoma and matched adjacent normal samples were profiled by deep transcriptional sequencing to analyze transcription-induced chimeras and gene fusions. Reference samples from the MAQC and brain and universal reference libraries were also sequenced. Overall design: Two-condition experiment plus reference samples: Prostate adenocarcinoma versus matched normal from three separate pa…	SRP003611	TRUE	https://trace.ncbi.nlm.nih.gov/Traces/sra/?study=SRP003611	6	6	6	1	11.3207547169811	11.3207547169811	11.3207547169811	1.88679245283019	FALSE	FALSE	FALSE	FALSE
33	48	human	NA	ERP000546	FALSE	https://trace.ncbi.nlm.nih.gov/Traces/sra/?study=ERP000546	2	2	0	1	4.16666666666667	4.16666666666667	0	2.08333333333333	FALSE	FALSE	FALSE	FALSE
758	36	human	Epidemiological studies provide strong evidence that consumption of cruciferous vegetables, such as broccoli, can significantly reduce the risk of developing cancers. Sulforaphane (SFN), a phytochemical derived from cruciferous vegetables, induces anti-proliferative and pro-apoptotic responses in prostate cancer cells, but not in normal prostate cells. The mechanisms responsible for these specifi…	SRP027258	FALSE	https://trace.ncbi.nlm.nih.gov/Traces/sra/?study=SRP027258	0	0	0	12	0	0	0	33.3333333333333	FALSE	FALSE	FALSE	FALSE
472	34	human	MicroRNAs (miRNAs) are small RNAs of ~22 nucleotides in length that are involved in the regulation of a variety of physiological and pathological processes. Advances in high-throughput small RNA sequencing (smRNA-seq), one of the next generation sequencing applications, have reshaped the miRNA research landscape. In this study, we established an integrative database containing analysis pipelines …	SRP014675	FALSE	https://trace.ncbi.nlm.nih.gov/Traces/sra/?study=SRP014675	18	22	32	34	52.9411764705882	64.7058823529412	94.1176470588235	100	FALSE	FALSE	TRUE	TRUE
1877	32	human	The present study used RNA sequencing to identify the transcriptional landscape of two human neural progenitor cell lines, SK-N-SH and ReNcell CX, as they differentiate into human cortical projection neurons. These cells were collected at two time-points of differentiation (24 h and 72h post transfection with an empty pIRES2-AcGFP vector).	SRP064264	FALSE	https://trace.ncbi.nlm.nih.gov/Traces/sra/?study=SRP064264	1	17	0	16	3.125	53.125	0	50	FALSE	FALSE	FALSE	FALSE
1855	27	human	Mycobacterium abscessus is an emerging pathogen causing pulmonary infections in those with inflammatory lung disorders, such as Cystic Fibrosis (CF), and is associated with the highest fatality rate among rapidly growing mycobacteria (RGM). Phenotypically, MAB manifests as either a Smooth (MAB-S) or a Rough (MAB-R) morphotype, which differ in their levels of cell wall glycopeptidolipids (GPLs) an…	SRP063500	FALSE	https://trace.ncbi.nlm.nih.gov/Traces/sra/?study=SRP063500	0	0	0	27	0	0	0	100	FALSE	FALSE	FALSE	TRUE
820	25	human	We have quantified gene expression in five tissues (brain, heart, kidney, liver and testis) from humans, chimpanzees and rhesus macaques using the Illumina NlaIII Digital Gene Expression (DGE) protocol. This dataset extends a previous microarray study by Khaitovich et al. (Khaitovich et al. 2005) with the rhesus macaque outgroup and complements other previously generated tissue transcriptome prof…	SRP029889	TRUE	https://trace.ncbi.nlm.nih.gov/Traces/sra/?study=SRP029889	6	6	6	6	24	24	24	24	FALSE	FALSE	FALSE	FALSE
438	24	human	The expansion of the neocortex during mammalian brain evolution results primarily from an increase in neural progenitor cell divisions in its two principal germinal zones during development, the ventricular zone (VZ) and the subventricular zone (SVZ). Using mRNA sequencing, we analyzed the transcriptomes of fetal human and embryonic mouse VZ, SVZ and cortical plate (CP). We describe sets of genes…	SRP013825	TRUE	https://trace.ncbi.nlm.nih.gov/Traces/sra/?study=SRP013825	14	23	23	24	58.3333333333333	95.8333333333333	95.8333333333333	100	FALSE	TRUE	TRUE	TRUE
847	24	human	Purpose: The purpose of this experiment is to identify a C9-ALS/FTD specific genomic profile in fibroblast lines that is distinct from sporadic ALS without C9orf72 expansion and non-neurologic control cells. The study will then evaluate the effect on this identified profile of ASO treatment targeting the sense strand RNA transcript of the C9orf72 gene. Methods: Expression profiling was performed …	SRP032165	FALSE	https://trace.ncbi.nlm.nih.gov/Traces/sra/?study=SRP032165	5	3	24	6	20.8333333333333	12.5	100	25	FALSE	FALSE	TRUE	FALSE
1134	24	human	Our studies indicate that glucose and acetate can regulate histone acetylation by altering the acetyl-CoA concentrations in the cell. The purpose of this study was to to determine whether specific gene sets correlated with acetyl-CoA availability. We conclude that 10% of glucose-regulated genes are acetyl-CoA regulated genes (genes suppressed or induced by low glucose and reversed by acetate). Ac…	SRP041825	FALSE	https://trace.ncbi.nlm.nih.gov/Traces/sra/?study=SRP041825	0	0	0	12	0	0	0	50	FALSE	FALSE	FALSE	FALSE
1652	24	human	Understanding distinct gene expression patterns of normal adult and developing fetal human pancreatic a and b cells is crucial for developing stem cell therapies, islet regeneration strategies, and therapies designed to increase b cell function in patients with diabetes (type 1 or 2). Toward that end, we have developed methods to highly purify a, b, and d cells from human fetal and adult pancreat…	SRP056835	FALSE	https://trace.ncbi.nlm.nih.gov/Traces/sra/?study=SRP056835	0	0	0	13	0	0	0	54.1666666666667	FALSE	FALSE	FALSE	FALSE
274	21	human	Changes in gene expression are thought to underlie many of the phenotypic differences between species. However, large-scale analyses of gene expression evolution were until recently prevented by technological limitations. Here we report the sequencing of polyadenylated RNA from six organs across ten species that represent all major mammalian lineages (placentals, marsupials and monotremes) and bi…	SRP007412	TRUE	https://trace.ncbi.nlm.nih.gov/Traces/sra/?study=SRP007412	9	9	6	8	42.8571428571429	42.8571428571429	28.5714285714286	38.0952380952381	FALSE	FALSE	FALSE	FALSE
556	21	human	RNA sequencing data for human cell lines.	SRP017465	FALSE	https://trace.ncbi.nlm.nih.gov/Traces/sra/?study=SRP017465	0	0	0	2	0	0	0	9.52380952380952	FALSE	FALSE	FALSE	FALSE
648	20	human	The Office of Cancer Genomics (OCG) at the National Cancer Institute is sponsoring a series of studies as part of the Cancer Genome Characterization Initiative (CGCI) to assess novel emerging sequencing technologies in cancer. The CGCI program includes comprehensive characterization of the genetic aberrations found in different pediatric and/or adult tumors. CGCI is currently characterizing a num…	SRP020237	FALSE	https://trace.ncbi.nlm.nih.gov/Traces/sra/?study=SRP020237	0	0	0	10	0	0	0	50	FALSE	FALSE	FALSE	FALSE
665	20	human	MicroRNAs (miRNAs) are small (20-22 nucleotides) regulatory non-coding RNAs that strongly influence gene expression. Most prior studies addressing the role of miRNAs in neurodegenerative diseases (NDs) have focused on individual controls (n = 2), AD (n = 5), dementia with Lewy bodies (n = 4), hippocampal sclerosis of aging (n = 4), and frontotemporal lobar dementia (FTLD) (n = 5) cases, together …	SRP021130	TRUE	https://trace.ncbi.nlm.nih.gov/Traces/sra/?study=SRP021130	13	18	19	20	65	90	95	100	FALSE	TRUE	TRUE	TRUE
1657	20	human	RNA sequencing of total RNA from 20 human tissues	SRP056969	FALSE	https://trace.ncbi.nlm.nih.gov/Traces/sra/?study=SRP056969	3	3	0	3	15	15	0	15	FALSE	FALSE	FALSE	FALSE
13	19	human	The FANTOM5 promoter expression atlas provides a rich source of expression and functional annotation of human and mouse cell-type specific transcriptomes with wide applications in biomedical research.	DRP001150	FALSE	https://trace.ncbi.nlm.nih.gov/Traces/sra/?study=DRP001150	0	0	0	5	0	0	0	26.3157894736842	FALSE	FALSE	FALSE	FALSE
325	17	human	We identified human-specific gene expression patterns in the brain by comparing expression with chimpanzee and rhesus macaque. Overall design: DpnII tag-based libraries were generated from human, chimpanzee, and rhesus macaque brain (frontal pole, hippocampus, caudate nucleus), and sequenced using an Illumina Genome Analyzer.	SRP009247	TRUE	https://trace.ncbi.nlm.nih.gov/Traces/sra/?study=SRP009247	1	1	17	17	5.88235294117647	5.88235294117647	100	100	FALSE	FALSE	TRUE	TRUE
822	17	human	More than half of human genes use alternative cleavage and polyadenylation (ApA) to generate mRNA transcripts that differ in the length of their 3' untranslated region (3'UTR), thus altering the post-transcriptional fate of the message and hence the protein output. The extent of 3'UTR variation across tissues and the functional role of ApA remain poorly understood. We developed a sequencing metho…	SRP029953	FALSE	https://trace.ncbi.nlm.nih.gov/Traces/sra/?study=SRP029953	1	5	0	1	5.88235294117647	29.4117647058824	0	5.88235294117647	FALSE	FALSE	FALSE	FALSE
270	16	human	Thousands of human genes contain introns ending in NAGNAG motifs (N any nucleotide), where both NAGs can function as 3' splice sites, yielding isoforms differing by inclusion/exclusion of just three bases. However, the functional importance of NAGNAG alternative splicing is highly controversial. Using very deep RNA-Seq data from sixteen human and eight mouse tissues, we found that approximately h…	SRP007338	FALSE	https://trace.ncbi.nlm.nih.gov/Traces/sra/?study=SRP007338	1	0	1	1	6.25	0	6.25	6.25	FALSE	FALSE	FALSE	FALSE
789	16	human	MiRNAs are important negative regulators of protein coding gene expression, and have been studied intensively over the last few years. Several measurement platforms, designed to determine their relative RNA abundance levels in biological samples, have been developed. In this study, we systematically compared 12 commercially available miRNA expression platforms by measuring an identical set of 20 …	SRP028738	TRUE	https://trace.ncbi.nlm.nih.gov/Traces/sra/?study=SRP028738	2	3	12	2	12.5	18.75	75	12.5	FALSE	FALSE	TRUE	FALSE
1762	16	human	Induced pluripotent stem cell (iPSC)-derived cortical neurons present a powerful new model of neurological disease. Previous work has established that differentiation protocols produce cortical neurons but little has been done to characterise these at cellular resolution. In particular, it is unclear to what extent in vitro two-dimensional, relatively disordered culture conditions recapitulate th…	SRP059379	TRUE	https://trace.ncbi.nlm.nih.gov/Traces/sra/?study=SRP059379	10	10	0	16	62.5	62.5	0	100	FALSE	FALSE	FALSE	TRUE
209	15	human	We applied small RNA Solexa sequencing technology to identify microRNA expression in human liver samples from surgically removed liver tissues including three normal liver tissues (distal normal liver tissue of liver hemangioma), an hepatitis B virus (HBV)-infected liver, a severe chronic hepatitis B liver, two HBV-related hepatocellular carcinoma (HCC), an hepatitis C virus (HCV)-related HCC, an…	SRP002272	FALSE	https://trace.ncbi.nlm.nih.gov/Traces/sra/?study=SRP002272	0	1	0	2	0	6.66666666666667	0	13.3333333333333	FALSE	FALSE	FALSE	FALSE
1849	15	human	Epidermal Growth Factor Receptor (EGFR) gene amplification and mutations are the most common oncogenic events in Glioblastoma (GBM), but the mechanisms by which they promote aggressive tumor growth are not well understood. Here, through integrated epigenome and transcriptome analyses of cell lines, genotyped clinical samples and TCGA data, we show that EGFR mutations remodel the activated enhance…	SRP063070	FALSE	https://trace.ncbi.nlm.nih.gov/Traces/sra/?study=SRP063070	7	7	0	15	46.6666666666667	46.6666666666667	0	100	FALSE	FALSE	FALSE	TRUE
2036	13	human	3 Commercially-available human tissues are sequenced alone and mixed in multiple proportions on two platforms as part of experiments demonstrating that linear models describe the behavior of RNA-seq mixtures, the parameters of the fit which can be used to evaluate the linear response and precision of the sequence measurement.	ERP009290	FALSE	https://trace.ncbi.nlm.nih.gov/Traces/sra/?study=ERP009290	0	0	0	3	0	0	0	23.0769230769231	FALSE	FALSE	FALSE	FALSE
12	12	human	Comparison of CAGE and RNA-seq transcriptome profiling using a clonally amplified and single molecule next generation sequencing	DRP001149	FALSE	https://trace.ncbi.nlm.nih.gov/Traces/sra/?study=DRP001149	0	0	0	4	0	0	0	33.3333333333333	FALSE	FALSE	FALSE	FALSE
368	12	human	The mammalian target of rapamycin (mTOR) kinase is a master regulator of protein synthesis that couples nutrient sensing to cell growth and cancer. However, the downstream translationally regulated nodes of gene expression that may direct cancer development are poorly characterized. Employing ribosome profiling we uncover specialized translation of the prostate cancer genome by oncogenic mTOR sig…	SRP010679	FALSE	https://trace.ncbi.nlm.nih.gov/Traces/sra/?study=SRP010679	0	0	0	12	0	0	0	100	FALSE	FALSE	FALSE	TRUE
576	12	human	Only a minuscule fraction of long non-coding RNAs (lncRNAs) are well characterized. The evolutionary history of lncRNAs can provide insights into their functionality, but comparative analyses have been precluded by our ignorance of lncRNAs in non-model organisms. Here, we use RNA sequencing to identify lncRNAs in eleven tetrapod species and we present the first large-scale evolutionary study of l…	SRP017959	TRUE	https://trace.ncbi.nlm.nih.gov/Traces/sra/?study=SRP017959	5	5	5	5	41.6666666666667	41.6666666666667	41.6666666666667	41.6666666666667	FALSE	FALSE	FALSE	FALSE
637	12	human	Methods: RNA profiles of 12 tissues were generated by deep sequencing using Illumina HiSeq 2000. The sequence reads that passed quality filters were analyzed at the transcript isoform level with TopHat followed by Cufflinks. Results: This work has focused on identification of non-coding RNAs expressed in human tissues. We have identified a set of non-coding RNAs that are both expressed and conser…	SRP019807	FALSE	https://trace.ncbi.nlm.nih.gov/Traces/sra/?study=SRP019807	1	1	1	1	8.33333333333333	8.33333333333333	8.33333333333333	8.33333333333333	FALSE	FALSE	FALSE	FALSE
872	12	human	Type 2 diabetes mellitus (T2DM) is a multi-factorial disease characterized by the inability of beta-cells in the endocrine pancreas to produce sufficient amounts of insulin to overcome insulin resistance in peripheral tissue. To investigate the function of miRNAs in T2DM, we sequenced the small RNAs of human islets cells from diabetic and non-diabetic organ donors and identified a cluster of miRN…	SRP032953	FALSE	https://trace.ncbi.nlm.nih.gov/Traces/sra/?study=SRP032953	2	0	0	1	16.6666666666667	0	0	8.33333333333333	FALSE	FALSE	FALSE	FALSE
1293	12	human	Purpose: We identified KPC1 as the ubiquitin ligase that binds to the p105 precursor of NF-kB, ubiquitinates it and mediates its proteasomal processing to generate the p50 active subunit of the transcription factor. Using U87-MG human glioblastoma xenografts, we observed that overexpression of KPC1 results in strong inhibition of tumor growth mediated via excessive generation of p50.The goal of t…	SRP045611	FALSE	https://trace.ncbi.nlm.nih.gov/Traces/sra/?study=SRP045611	0	0	0	12	0	0	0	100	FALSE	FALSE	FALSE	TRUE
1536	12	human	To determine the global effects of ASCT2 inhibition, we used next generation sequencing to determine mRNA expression changes in PC-3 cells treated with BenSer or GPNA for 48 h. Overall design: Examination of two different ASCT2 inhibitors BenSer and GPNA in prostate cancer cell line PC-3.	SRP052620	FALSE	https://trace.ncbi.nlm.nih.gov/Traces/sra/?study=SRP052620	0	0	0	6	0	0	0	50	FALSE	FALSE	FALSE	FALSE
1646	12	human	Gene expression analysis by RNA-Sequencing of SF268 glioblastoma cells. Total RNA was extracted from SF268 cells 48h after transfection with two individual siRNAs targeting YAP1 and unspecific control siRNAs.	SRP056665	FALSE	https://trace.ncbi.nlm.nih.gov/Traces/sra/?study=SRP056665	0	0	0	12	0	0	0	100	FALSE	FALSE	FALSE	TRUE
272	11	human	We describe PolyA-Seq, a strand-specific method for high-throughput sequencing of the 3' ends of polyadenylated transcripts. PolyA-Seq is as accurate for digital gene expression as existing RNA sequencing approaches, and superior to microarrays. We used the approach to map polyadenylation (polyA) sites in 24 samples from normal tissues in human, rhesus, dog, mouse, and rat. Overall design: Detect…	SRP007359	TRUE	https://trace.ncbi.nlm.nih.gov/Traces/sra/?study=SRP007359	3	7	7	3	27.2727272727273	63.6363636363636	63.6363636363636	27.2727272727273	FALSE	FALSE	FALSE	FALSE
857	11	human	Background: The Aryl hydrocarbon receptor (AHR) is a ligand-activated transcription factor that is activated by xenobiotic chemicals that function as AHR ligands. The response to xenobiotic AHR ligands is toxicity and the induction of drug metabolizing enzymes. The impact of AHR knockdown on gene expression and pathways in human breast cancer cells in absence of xenobiotic AHR ligands has not bee…	SRP032510	FALSE	https://trace.ncbi.nlm.nih.gov/Traces/sra/?study=SRP032510	0	0	0	5	0	0	0	45.4545454545455	FALSE	FALSE	FALSE	FALSE
425	10	human	Protein-RNA interactions are fundamental to core biological processes, such as mRNA splicing, localization, degradation and translation. We developed a photoreactive nucleotide-enhanced UV crosslinking and oligo(dT) purification approach to identify the mRNA-bound proteome using quantitative proteomics and to display the protein occupancy on mRNA transcripts by next-generation sequencing. Applica…	SRP013363	FALSE	https://trace.ncbi.nlm.nih.gov/Traces/sra/?study=SRP013363	1	0	0	5	10	0	0	50	FALSE	FALSE	FALSE	FALSE
738	10	human	This paper shows, for the first time, a novel function of the OVO-like proteins (OVOL1and OVOL2) as critical inducers of mesenchymal to epithelial transition (MET) in human cancer. Overall design: Examination of the effects of OVOL1 and OVOL2 overexpression in a prostate cancer model.	SRP026256	FALSE	https://trace.ncbi.nlm.nih.gov/Traces/sra/?study=SRP026256	0	0	0	10	0	0	0	100	FALSE	FALSE	FALSE	TRUE
787	10	human	A large number of computational methods have been recently developed for analyzing differential gene expression (DE) in RNA-seq data. We report on a comprehensive evaluation of the commonly used DE methods using the SEQC benchmark data set and data from ENCODE project. We evaluated a number of key features including: normalization, accuracy of DE detection and DE analysis when one condition has n…	SRP028705	TRUE	https://trace.ncbi.nlm.nih.gov/Traces/sra/?study=SRP028705	4	4	9	10	40	40	90	100	FALSE	FALSE	TRUE	TRUE
1029	10	human	ADARs are the primary factors underlying A-to-I editing in metazoans. We conducted the first global study of ADAR1-RNA interaction in human cells using CLIP-Seq. In contrast to the expected predominant binding of ADAR1 to Alu repeats, thousands of CLIP sites were located in non-Alu regions. This unexpectedly frequent non-Alu binding enabled discovery of transcriptome-wide functional and biophysic…	SRP038964	FALSE	https://trace.ncbi.nlm.nih.gov/Traces/sra/?study=SRP038964	0	0	0	10	0	0	0	100	FALSE	FALSE	FALSE	TRUE
279	9	human	Large intergenic non-coding RNAs (lincRNAs) are emerging as key regulators of diverse cellular processes. Determining the function of individual lincRNAs remains a challenge. Recent advances in RNA sequencing (RNA-Seq) and computational methods allow for an unprecedented analysis of such transcripts. Here, we present an integrative approach to define a reference catalogue of over 8,000 human linc…	SRP007494	FALSE	https://trace.ncbi.nlm.nih.gov/Traces/sra/?study=SRP007494	1	1	1	1	11.1111111111111	11.1111111111111	11.1111111111111	11.1111111111111	FALSE	FALSE	FALSE	FALSE
936	9	human	Knockdowns of c-JUN and JUND had opposite effects on PC3 prostate cell migration. We predicted that c-JUN and JUND control the same set of cell migration genes, but in opposite directions. To test this hypothesis, mRNA with expression changes in c-JUN and JUND knockdown PC3 cell lines were compared to mRNA levels in control (luciferase knockdown) PC3 cells by RNA-seq. Overall design: mRNA profile…	SRP034601	FALSE	https://trace.ncbi.nlm.nih.gov/Traces/sra/?study=SRP034601	0	0	0	9	0	0	0	100	FALSE	FALSE	FALSE	TRUE
1216	9	human	ETS1 and RAS/ERK regulate a common gene expression program in establishing enviroment suitable for prostate cancer cell migration. Overall design: mRNA profiles of luciferase knockdown (WT), ETS1 knockdown, and U0126 treated DU145 cells were generated using deep sequencing, in triplicate, using Illumina HiSeq. Knockdowns were stable shRNA expression from a lentiviral construct selected with purom…	SRP044013	FALSE	https://trace.ncbi.nlm.nih.gov/Traces/sra/?study=SRP044013	0	0	0	9	0	0	0	100	FALSE	FALSE	FALSE	TRUE
1737	9	human	We performed deep strand-specific sequencing of poly-adenylated RNA (polyA+ RNAseq) from human, chimpanzee, macaque and mouse tissues, with the goal of detecting numerous non-annotated poorly expressed and antisense genes. We identified thousands of annotated and novel genes, especially in testis. We discovered that ~2% of the human and chimpanzee multiexonic genes were specific from such species…	SRP058740	TRUE	https://trace.ncbi.nlm.nih.gov/Traces/sra/?study=SRP058740	2	3	0	2	22.2222222222222	33.3333333333333	0	22.2222222222222	FALSE	FALSE	FALSE	FALSE
1858	9	human	Toca 511 is a modified Retroviral Replicating Vector based on Moloney g-retrovirus with an amphotropic envelope. As an investigational cancer treatment, Toca 511 preferentially infects cancer cells without direct cell lysis and encodes an enhanced yeast cytosine deaminase that converts the antifungal drug 5-fluorocytosine to the anticancer drug, 5-fluorouracil. A panel of established human cancer…	SRP063620	FALSE	https://trace.ncbi.nlm.nih.gov/Traces/sra/?study=SRP063620	3	0	0	2	33.3333333333333	0	0	22.2222222222222	FALSE	FALSE	FALSE	FALSE
62	8	human	Cells were cultured in RPMI 1640 (Gibco), supplemented with 10% fetal bovine serum (FBS) (Gibco), 2mM L-glutamine (Gibco) and 1% Penicillin-Streptomycin solution (Gibco). IMR32 cells were treated as follows; untreated control, 24h 1uM azakenpaullone, 24h 1uM BIO or 24h 28mM LiCl with biological duplicates.	ERP003495	FALSE	https://trace.ncbi.nlm.nih.gov/Traces/sra/?study=ERP003495	1	0	0	8	12.5	0	0	100	FALSE	FALSE	FALSE	TRUE
93	8	human	Systematic survey of gene and isoform allele-specific expression in human brain and liver tissues, and description of optimised bioinformatic and statistical methods to accurately measure allele-specific expression. DNA-seq data for the same set of samples have been deposited at the European Nucleotide Archive under project accessino PRJEB5279 ( http://www.ebi.ac.uk/ena/data/view/PRJEB5279 ).	ERP004697	TRUE	https://trace.ncbi.nlm.nih.gov/Traces/sra/?study=ERP004697	4	4	0	1	50	50	0	12.5	FALSE	FALSE	FALSE	FALSE
219	8	human	We present Ã¢â¬Åcentered sites,Ã¢â¬Â a class of microRNA target sites that lacks both perfect seed pairing and 3'-compensatory pairing and instead has 11Ã¢â¬â12 contiguous WatsonÃ¢â¬âCrick pairs to the center of the microRNA. In elevated Mg2+, centered sites impart mRNA cleavage, but in cells, centered sites repress protein output without consequential Agronaute-catalyzed cleavage. Our …	SRP002640	TRUE	https://trace.ncbi.nlm.nih.gov/Traces/sra/?study=SRP002640	2	2	3	3	25	25	37.5	37.5	FALSE	FALSE	FALSE	FALSE
1691	8	human	The goal of this study is to generate RNA-seq data sets for assembling the structures of primary microRNA transcripts.	SRP057660	FALSE	https://trace.ncbi.nlm.nih.gov/Traces/sra/?study=SRP057660	0	0	0	1	0	0	0	12.5	FALSE	FALSE	FALSE	FALSE
1731	8	human	Neuroblastoma cell lines can differentiate upon retinoic acid (RA) treatment, a finding that provided the basis for the clinical use of RA to treat neuroblastoma. However, resistance to RA is often observed, which limits its clinical utility. Using a gain-of-function genetic screen we identify the transcriptional coactivator Mastermind-like 3 (MAML3) as a gene whose ectopic expression confers res…	SRP058647	FALSE	https://trace.ncbi.nlm.nih.gov/Traces/sra/?study=SRP058647	0	0	0	8	0	0	0	100	FALSE	FALSE	FALSE	TRUE
1806	8	human	We report nuclear receptor Esrrb's responsive genes with or without Esrrb ligand DY131 in DU145 cells. Using Esrrb-null cells, we used RNA-Seq to find Esrrb responsive genes. In addition, we tested DY131-driven Esrrb-dependent genes to test the ligand dependency of Esrrb in regulating gene expression. Overall design: Control vector transfected cells with vehicle treatment, Esrrb expression vector…	SRP061425	FALSE	https://trace.ncbi.nlm.nih.gov/Traces/sra/?study=SRP061425	0	0	0	8	0	0	0	100	FALSE	FALSE	FALSE	TRUE
1957	8	human	Chromodomain helicase DNA-binding protein 8 (CHD8) was previously identified as a leading autism spectrum disorder (ASD) candidate gene by whole-exome sequencing and subsequent targeted-sequencing studies. The present study used small interfering RNA-mediated knockdown of CHD8 in the human neural progenitor cell line, SK-N-SH, in order to determine the consequences of altered expression of this g…	SRP067221	FALSE	https://trace.ncbi.nlm.nih.gov/Traces/sra/?study=SRP067221	0	4	0	8	0	50	0	100	FALSE	FALSE	FALSE	TRUE
622	7	human	We report the design and implementation of a "breakpoint analysis" pipeline to discover novel gene fusions by tell-tale transcript level or genomic DNA copy number transitions occurring within genes. We use this method to prioritize candidate rearrangements from high density array CGH datasets as well as exon-resolution expression microarrays. We mine both publicly available data as well as datas…	SRP019207	FALSE	https://trace.ncbi.nlm.nih.gov/Traces/sra/?study=SRP019207	0	0	1	1	0	0	14.2857142857143	14.2857142857143	FALSE	FALSE	FALSE	FALSE
1862	7	human	Neuronal migration defects (NMDs) are among the most common and severe brain abnormalities in humans. Lack of disease models in mice or in human cells has hampered the identification of underlying mechanisms. From patients with severe NMDs we generated iPSCs then differentiated neural progenitor cells (NPCs). On artificial extracellular matrix, patient-derived neuronal cells showed defective migr…	SRP063669	TRUE	https://trace.ncbi.nlm.nih.gov/Traces/sra/?study=SRP063669	0	6	0	7	0	85.7142857142857	0	100	FALSE	TRUE	FALSE	TRUE
892	6	human	Unraveling complex signaling programs animating developmental lineage-decisions is pivotal to differentiate human pluripotent stem cells (hPSC) into pure populations of desired lineages for regenerative medicine. Developmental signals are strikingly temporally dynamic: BMP and Wnt initially specify primitive streak (progenitor to endoderm) yet 24 hours later suppress endoderm and induce mesoderm.…	SRP033267	FALSE	https://trace.ncbi.nlm.nih.gov/Traces/sra/?study=SRP033267	0	0	0	1	0	0	0	16.6666666666667	FALSE	FALSE	FALSE	FALSE
1463	6	human	Here we present the whole genome ChIP-Seq analyses of a wide variety of histone marks, H3K27ac, H3K4me1, H3K4me3, and H3K27me3 in the brain, heart, and liver, along with the RNA-seq data of these organs of early human embryos 12 weeks after gestation. Overall design: In total, brain, heart, and liver of early human post-implantation embryos were used, and four histone modifications were detected,…	SRP050260	TRUE	https://trace.ncbi.nlm.nih.gov/Traces/sra/?study=SRP050260	2	2	0	2	33.3333333333333	33.3333333333333	0	33.3333333333333	FALSE	FALSE	FALSE	FALSE
1729	6	human	This study identified genomwide KCl inducible readthrough transcription. The project also includes a Cap-Seq experiment to identify transcriptional start sites, demonstrating that KCl does not activate downstream transcriptional start sites, but indeed does induce readthrough	SRP058633	FALSE	https://trace.ncbi.nlm.nih.gov/Traces/sra/?study=SRP058633	0	0	0	6	0	0	0	100	FALSE	FALSE	FALSE	TRUE
494	5	human	MicroRNAs (miRNAs) are major post-transcriptional regulators of gene expression, yet their origins and functional evolution in mammals remain little understood due to the lack of appropriate comparative data. Using RNA sequencing, we have generated extensive and comparable miRNA data for five organs in six species that represent all main mammalian lineages and birds (the evolutionary outgroup), w…	SRP015370	TRUE	https://trace.ncbi.nlm.nih.gov/Traces/sra/?study=SRP015370	2	2	2	2	40	40	40	40	FALSE	FALSE	FALSE	FALSE
567	5	human	TAF15, an RNA binding protein was recently implicated in Amyotrophic Lateral Sclerosis (ALS). ALS is a fatal neurodegenerative disease. We report the identification of the conserved neuronal RNA targets of TAF15 and the assessment of the impact of TAF15 depletion on the neuronal transcriptome. Our study uncovers regulation of splicing of sets of neuronal RNAs encoding proteins with essential role…	SRP017777	TRUE	https://trace.ncbi.nlm.nih.gov/Traces/sra/?study=SRP017777	3	4	5	5	60	80	100	100	FALSE	TRUE	TRUE	TRUE
1491	5	human	We used targeted RNA sequencing to identify gene fusions in various cell types	SRP051118	FALSE	https://trace.ncbi.nlm.nih.gov/Traces/sra/?study=SRP051118	1	1	0	1	20	20	0	20	FALSE	FALSE	FALSE	FALSE
268	4	human	Establishing the functional roles of genetic variants remains a significant challenge in the post-genomic era. Here, we present a method, allele-specific alternative mRNA processing (ASARP), to identify genetically influenced mRNA processing events using transcriptome sequencing (RNA-Seq) data. The method examines RNA-Seq data at both single nucleotide and whole-gene/isoform levels to identify al…	SRP006970	FALSE	https://trace.ncbi.nlm.nih.gov/Traces/sra/?study=SRP006970	0	0	4	1	0	0	100	25	FALSE	FALSE	TRUE	FALSE
271	4	human	NA	SRP007351	FALSE	https://trace.ncbi.nlm.nih.gov/Traces/sra/?study=SRP007351	2	2	4	4	50	50	100	100	FALSE	FALSE	TRUE	TRUE
341	4	human	RNA editing enhances the diversity of gene products at the post-transcriptional level. Approaches for genome-wide identification of RNA editing face two main challenges: separating true editing sites from false discoveries and accurate estimation of editing levels. We developed an approach to analyze transcriptome sequencing data (RNA-Seq) for global identification of RNA editing in cells for whi…	SRP009659	FALSE	https://trace.ncbi.nlm.nih.gov/Traces/sra/?study=SRP009659	0	0	4	2	0	0	100	50	FALSE	FALSE	TRUE	FALSE
1078	4	human	Latency-associated nuclear antigen (LANA), a multifunctional protein expressed by the Kaposi sarcoma-associated herpesvirus (KSHV) in latently-infected cells, is required for stable maintenance of the viral episome. This is mediated by two interactions: LANA binds to specific sequences (LBS1 and 2) on viral DNA, and also engages host histones, tethering the viral genome to host chromosomes in mit…	SRP040694	FALSE	https://trace.ncbi.nlm.nih.gov/Traces/sra/?study=SRP040694	0	0	0	4	0	0	0	100	FALSE	FALSE	FALSE	TRUE
1487	4	human	To identify which genes were regulated by CIC in human prostate cancer cell, the effect of CIC knockdown on PC3 cell transcriptome was determined Overall design: The transcriptome profiles were obtained from control PC3 and shCIC treated PC3	SRP051000	FALSE	https://trace.ncbi.nlm.nih.gov/Traces/sra/?study=SRP051000	0	0	0	4	0	0	0	100	FALSE	FALSE	FALSE	TRUE
1843	4	human	The Swedish mutation (K595N/M596L) of amyloid precursor protein (APP-sw) has been known to increase abnormal cleavage of cellular APP by Beta-secretase (BACE), which causes tau protein hyperphosphorylation and early-onset Alzheimer's disease (AD). Here, we analyzed the effect of APP-sw in global gene expression using deep transcriptome sequencing technique. We found 283 genes were down-regulated …	SRP062936	FALSE	https://trace.ncbi.nlm.nih.gov/Traces/sra/?study=SRP062936	0	0	0	2	0	0	0	50	FALSE	FALSE	FALSE	FALSE
2000	4	human	We studied the effect of knocking down SUZ12 on the responsiveness of IFNg target genes Overall design: 12 cell lines were transfected with siRNA against SUZ12 (siSUZ12) or siCtrl and left untreated or treated with IFNg for 6 hours	SRP056498	FALSE	https://trace.ncbi.nlm.nih.gov/Traces/sra/?study=SRP056498	1	0	0	4	25	0	0	100	FALSE	FALSE	FALSE	TRUE
1077	3	human	KLF5 possesses both tumor-suppressing and tumor-promoting activities, though the mechanism controlling these opposing functions is unknown. In cultured non-cancerous epithelial cells, KLF5 converts from pro-proliferative to anti-proliferative activity upon TGFÃÅ¸-induced acetylation, which sequentially alters the KLF5 transcriptional complex and the expression of genes such as p15 and MYC. In nu…	SRP040692	FALSE	https://trace.ncbi.nlm.nih.gov/Traces/sra/?study=SRP040692	0	0	0	3	0	0	0	100	FALSE	FALSE	FALSE	FALSE
1312	3	human	Multiple sclerosis is a chronic inflammatory demyelinating disease of the central nervous system with marked heterogeneity in several aspects including pathological processes. Four histopathological patterns of MS have been described. Pattern II is characterized by infiltrating macrophages and T-cells and by antibody and complement deposition. Transcriptome analysis of three patern II demyelinati…	SRP045900	TRUE	https://trace.ncbi.nlm.nih.gov/Traces/sra/?study=SRP045900	3	3	0	3	100	100	0	100	FALSE	FALSE	FALSE	FALSE
1986	3	human	Despite 20 years since its discovery, the gene responsible for HuntingtonÃ¢â¬â¢s Disease, HTT, has still not had its function or transcriptional profile completely characterized. In response to a recent report by Ruzo et al. of several novel splice forms of HTT in human embryonic stem cell lines, we have analyzed a set of mRNA sequencing datasets from post mortem human brain from HuntingtonÃ¢â…	SRP061397	TRUE	https://trace.ncbi.nlm.nih.gov/Traces/sra/?study=SRP061397	0	0	0	3	0	0	0	100	FALSE	FALSE	FALSE	FALSE
2004	3	human	We performed RNA-Seq for the BA9/40/AMY for a typically developing individual #5407. The samples were dissected from the frozen postmortem brain. Overall design: We performed RNA-Seq for the BA9/40/AMY for a typically developing individual #5407.	SRP050089	TRUE	https://trace.ncbi.nlm.nih.gov/Traces/sra/?study=SRP050089	3	3	0	3	100	100	0	100	FALSE	FALSE	FALSE	FALSE
293	2	human	We assessed whether human transcripts expressed in an aneuploid mouse that carries human chromosome 21 (HsChr21) are spliced in a human-specific or mouse-specific fashion. In almost all cases, human-specific alternative splicing is maintained in the mouse nucleus. Species-specific splicing therefore appears to be primarily directed by cis-acting elements, rather than changes in the levels or acti…	SRP007862	TRUE	https://trace.ncbi.nlm.nih.gov/Traces/sra/?study=SRP007862	1	1	1	1	50	50	50	50	FALSE	FALSE	FALSE	FALSE
323	2	human	To investigate differential gene expression, we analyzed the entire transcriptomes of tumor and matched normal brain tissues obtained from a patient who had glioblastoma multiforme. We extracted and sequenced the mRNA using Illumina GA2 platform. The raw data was analyzed using our recently developed program called RNASEQR, as well as ERANGE, MapSplice, SpliceMap, and TopHat. Overall design: Tumo…	SRP009144	TRUE	https://trace.ncbi.nlm.nih.gov/Traces/sra/?study=SRP009144	2	2	2	1	100	100	100	50	FALSE	FALSE	FALSE	FALSE
401	2	human	We developed a novel approach, m6A-seq, for high-resolution mapping of the transcriptome-wide m6A landscape, based on antibody-mediated capture followed by massively parallel sequencing Overall design: Identification of m6A modified sequences in mouse liver and human brain	SRP012100	TRUE	https://trace.ncbi.nlm.nih.gov/Traces/sra/?study=SRP012100	2	2	2	2	100	100	100	100	FALSE	FALSE	FALSE	FALSE
577	2	human	Topoisomerases are necessary for the expression of neurodevelopmental genes, and are mutated in some patients with autism spectrum disorder (ASD). We have studied the effects of inhibitors of Topoisomerase 1 (Top1) and Topoisomerase 2 (Top2) enzymes on mouse cortical neurons. We find that topoisomerases selectively inhibit long genes (>100kb), with little effect on all other gene expression. Usin…	SRP017966	FALSE	https://trace.ncbi.nlm.nih.gov/Traces/sra/?study=SRP017966	2	2	2	2	100	100	100	100	FALSE	FALSE	FALSE	FALSE
1028	2	human	ADARs are the primary factors underlying A-to-I editing in metazoans. We conducted the first global study of ADAR1-RNA interaction in human cells using CLIP-Seq. In contrast to the expected predominant binding of ADAR1 to Alu repeats, thousands of CLIP sites were located in non-Alu regions. This unexpectedly frequent non-Alu binding enabled discovery of transcriptome-wide functional and biophysic…	SRP038963	FALSE	https://trace.ncbi.nlm.nih.gov/Traces/sra/?study=SRP038963	0	0	0	2	0	0	0	100	FALSE	FALSE	FALSE	FALSE
1031	2	human	Analysis of 5-hydroxymethylcytosine changes in hypoxia in neuroblastoma cells Overall design: 5-hmC distribution was analyzed from cells exposed to hypoxia (1% O2) or normoxia (20% O2); mRNA was sequenced in parallel for expression analysis.	SRP038987	FALSE	https://trace.ncbi.nlm.nih.gov/Traces/sra/?study=SRP038987	0	0	2	2	0	0	100	100	FALSE	FALSE	FALSE	FALSE
360	1	human	DNA methylation (5mC) is an epigenetic modification classified by the addition of a methyl group (Ch3-) catalysed by DNA methyltransferases (DNMTs) and S-adenosyl methionine (SAM). Recently hydroxymethylation at the same carbon-5 residue of the cytosine base catalysed by the TET (TenÃ¢â¬âEleven Translocation) family of proteins has been shown occur in mouse embryonic stem cells and the brain. …	SRP010427	TRUE	https://trace.ncbi.nlm.nih.gov/Traces/sra/?study=SRP010427	1	1	0	1	100	100	0	100	FALSE	FALSE	FALSE	FALSE
497	1	human	FUS/TLS and TDP-43 are RNA/DNA-binding proteins integrally involved in amyotrophic lateral sclerosis (ALS) and frontal temporal dementia. FUS/TLS is shown to bind RNAs from >5,500 genes in mouse and human brain, primarily through a GUGGU binding motif. A characteristic sawtooth-like binding pattern is identified, supporting co-transcriptional deposition of FUS/TLS. Depletion of FUS/TLS from the a…	SRP015435	TRUE	https://trace.ncbi.nlm.nih.gov/Traces/sra/?study=SRP015435	1	1	1	1	100	100	100	100	FALSE	FALSE	FALSE	FALSE
1878	1	human	To determine the extent to which psychoactive pharmaceuticals altered expression of neuronal genes associated with neurological disorders (including autism) in humans, we analyzed the gene expression profiles with respect to neuronal systems in human neuroblastoma cell cultures. We used valproate as a positive control in this study as it has been found strongly associated with Autism Spectrum Dis…	SRP064270	FALSE	https://trace.ncbi.nlm.nih.gov/Traces/sra/?study=SRP064270	0	1	0	1	0	100	0	100	FALSE	FALSE	FALSE	FALSE
2008	1	human	The objective of this study was to identify and analyze somatic variations in healthy human tissues. For this we obtained paired tissue from nine individuals. Four tissue pairs represented neuronal and non-neuronal parts of the brain - frontal cortex (FC) and corpus callosum (CC), respectively. These were from post-mortem, road accident victims. The other five tissue pairs were from blood and sal…	SRP045655	TRUE	https://trace.ncbi.nlm.nih.gov/Traces/sra/?study=SRP045655	1	1	0	8	100	100	0	800	FALSE	FALSE	FALSE	FALSE
